# The 55K SNP-Based Exploration of QTL for Spikelet Number Per Spike in a Tetraploid Wheat (*Triticum turgidum* L.) Population: Chinese Landrace ‘Ailanmai’ × Wild Emmer

**DOI:** 10.1101/2020.10.21.348227

**Authors:** Ziqiang Mo, Jing Zhu, Jiatai Wei, Jieguang Zhou, Qiang Xu, Huaping Tang, Yang Mu, Mei Deng, Qiantao Jiang, Yaxi Liu, Guoyue Chen, Jirui Wang, Pengfei Qi, Wei Li, Yuming Wei, Youliang Zheng, Xiujin Lan, Jian Ma

## Abstract

The spikelet number per spike (SNS) is a primary factor determining wheat yield. Common wheat breeding reduces the genetic diversity among elite germplasm resources, leading to a detrimental effect on future wheat production. It is, therefore, necessary to explore new genetic resources for SNS to increase wheat yield. A tetraploid landrace ‘Ailanmai’ × wild emmer wheat recombinant inbred line (RIL) population was used to construct a genetic map using the wheat 55K single nucleotide polymorphism (SNP) array. The linkage map containing 1150 bin markers with a total genetic distance of 2411.8 cM was obtained. Based on phenotypic data from eight environments and best linear unbiased prediction (BLUP) values, five quantitative trait loci (QTL) for SNS were identified, explaining 6.71-29.40% of the phenotypic variation. Two of them, *QSns.sau-AM-2B.3* and *QSns.sau-AM-3B.2*, were detected as the major and novel QTL. Their effects were further validated in two additional F_2_ populations using tightly linked Kompetitive Allele-Specific PCR (KASP) markers. Potential candidate genes within the physical intervals of corresponding QTL were predicted to participate in inflorescence development and spikelet formation. Genetic associations between SNS and other agronomic traits were also detected and analyzed. This study demonstrates the feasibility of wheat 55K SNP array developed for common wheat in genetic mapping of tetraploid population and shows the potential application of wheat related species in wheat improvement programs.
