## Supplementary Table 1 for "The 55K SNP-Based Exploration of QTL for Spikelet Number Per Spike in a Tetraploid Wheat (*Triticum turgidum* L.) Population: Chinese Landrace ‘Ailanmai’ × Wild Emmer"

### Sheet: Sheet1
Supplementary Table 1 Environmental information of surveyed agronomic traits in AM population
Traits	Environments
SNS	E1	E2	E3	E4	E5	E6	E7	E8
PH	E1	E2	E3	E4	E5	E7	E8
AD	E3	E8
SL	E1	E2	E3	E4	E5	E6	E7	E8
SEL	E3	E4	E5
KNS	E3	E4	E5	E6	E7	E8
SD	E1	E2	E3	E4	E5	E6	E7	E8
TKW	E3	E4	E5	E6	E7	E8
Note:
SNS: spikelet number per spike; PH: plant height; AD: anthesis date; SL: spike length; SEL: spike extension length; KNS: kernel number per spike; SD: spike density; TKW: thousand kernel weight
