## Supplementary Table 2 for "The 55K SNP-Based Exploration of QTL for Spikelet Number Per Spike in a Tetraploid Wheat (*Triticum turgidum* L.) Population: Chinese Landrace ‘Ailanmai’ × Wild Emmer"

### Sheet: Sheet1
Supplementary Table 2 The 1150 bin markers were used for QTL mapping
ID	Position(cM)	Chromosome
AX-110418768	0	chr1A
AX-110396896	0.9	chr1A
AX-109820251	4.11	chr1A
AX-110541049	4.55	chr1A
AX-111262089	4.99	chr1A
AX-109292832	5.87	chr1A
AX-110459479	6.74	chr1A
AX-111518386	7.18	chr1A
AX-109914247	23.03	chr1A
AX-108770405	23.88	chr1A
AX-110388488	24.31	chr1A
AX-111539534	24.73	chr1A
AX-111001034	25.59	chr1A
AX-108777993	35.4	chr1A
AX-109860252	36.27	chr1A
AX-89414133	38.03	chr1A
AX-109311143	38.89	chr1A
AX-108774722	39.32	chr1A
AX-109457318	39.74	chr1A
AX-109873198	41.06	chr1A
AX-108725829	41.93	chr1A
AX-110464570	42.36	chr1A
AX-109341972	42.78	chr1A
AX-108820820	45.94	chr1A
AX-108844691	46.79	chr1A
AX-109511730	47.22	chr1A
AX-111597054	49.42	chr1A
AX-109333238	49.85	chr1A
AX-111494269	50.72	chr1A
AX-110567101	57.49	chr1A
AX-109328526	57.91	chr1A
AX-108912867	58.34	chr1A
AX-109582067	58.76	chr1A
AX-111109755	59.18	chr1A
AX-108870453	60.04	chr1A
AX-109447158	63.68	chr1A
AX-110371895	64.54	chr1A
AX-111120791	64.98	chr1A
AX-110418193	65.41	chr1A
AX-109336866	66.71	chr1A
AX-108726330	70.92	chr1A
AX-108795458	71.79	chr1A
AX-109330936	73.1	chr1A
AX-109290544	74.41	chr1A
AX-111649582	74.84	chr1A
AX-108766125	75.7	chr1A
AX-108917595	76.56	chr1A
AX-110016390	77.44	chr1A
AX-109626482	78.32	chr1A
AX-108814409	79.2	chr1A
AX-109598421	79.63	chr1A
AX-111453167	81.41	chr1A
AX-110424576	84.17	chr1A
AX-110972166	85.05	chr1A
AX-109055961	86.84	chr1A
AX-110548430	87.27	chr1A
AX-109870507	88.14	chr1A
AX-109514069	88.58	chr1A
AX-109320444	89.01	chr1A
AX-109272113	89.89	chr1A
AX-109355072	90.32	chr1A
AX-109290052	91.64	chr1A
AX-109873900	92.07	chr1A
AX-109274407	92.5	chr1A
AX-108963687	92.94	chr1A
AX-110595454	93.38	chr1A
AX-109408386	93.82	chr1A
AX-110673287	95.59	chr1A
AX-109821562	96.9	chr1A
AX-86178153	97.77	chr1A
AX-108857471	98.2	chr1A
AX-110594754	98.64	chr1A
AX-109428760	100.41	chr1A
AX-109981793	101.72	chr1A
AX-109368532	102.15	chr1A
AX-109963346	105.83	chr1A
AX-111612496	107.17	chr1A
AX-111021532	108.53	chr1A
AX-109477991	111.75	chr1A
AX-109035047	113.08	chr1A
AX-110617786	114.4	chr1A
AX-108808989	115.28	chr1A
AX-109349789	116.15	chr1A
AX-108798656	117.02	chr1A
AX-109276847	117.45	chr1A
AX-108756794	117.88	chr1A
AX-89713082	118.31	chr1A
AX-109322934	119.17	chr1A
AX-109455999	119.6	chr1A
AX-108847399	120.47	chr1A
AX-110981360	125.67	chr1A
AX-110449906	126.98	chr1A
AX-111468045	127.4	chr1A
AX-108856649	128.71	chr1A
AX-108847203	129.14	chr1A
AX-109458590	129.56	chr1A
AX-111455561	130.87	chr1A
AX-108848429	131.74	chr1A
AX-110038607	133.05	chr1A
AX-110167459	148.47	chr1A
AX-110373055	153.29	chr1A
AX-109948593	0	chr2A
AX-110401357	3.37	chr2A
AX-108997379	22.81	chr2A
AX-108757759	25.59	chr2A
AX-110608557	26.04	chr2A
AX-110961126	26.49	chr2A
AX-110123156	26.95	chr2A
AX-110948843	27.39	chr2A
AX-110981112	27.83	chr2A
AX-109434737	32.75	chr2A
AX-109977789	33.64	chr2A
AX-109358391	34.09	chr2A
AX-110424435	35.92	chr2A
AX-109306411	36.37	chr2A
AX-109287375	38.24	chr2A
AX-109300303	45.96	chr2A
AX-109951114	48.71	chr2A
AX-110523153	49.6	chr2A
AX-110922941	50.48	chr2A
AX-109893073	50.92	chr2A
AX-110072425	51.37	chr2A
AX-109270714	52.24	chr2A
AX-108933784	53.12	chr2A
AX-109895548	54.46	chr2A
AX-110146561	54.9	chr2A
AX-108931229	56.7	chr2A
AX-110471961	57.14	chr2A
AX-109958799	57.58	chr2A
AX-109395596	58.02	chr2A
AX-108932182	59.37	chr2A
AX-110412734	59.81	chr2A
AX-109104513	60.71	chr2A
AX-108767108	61.16	chr2A
AX-108815438	61.61	chr2A
AX-109392111	62.99	chr2A
AX-109976561	64.36	chr2A
AX-110036381	65.26	chr2A
AX-111650773	65.7	chr2A
AX-109437513	66.15	chr2A
AX-109974497	67.06	chr2A
AX-109475320	67.96	chr2A
AX-108795212	69.8	chr2A
AX-109455008	70.71	chr2A
AX-109024104	74.53	chr2A
AX-109887498	75.89	chr2A
AX-110438624	76.34	chr2A
AX-108991270	78.16	chr2A
AX-109983647	80.5	chr2A
AX-109996565	87.17	chr2A
AX-110016335	87.62	chr2A
AX-110492886	92.49	chr2A
AX-109523500	95.29	chr2A
AX-108780339	96.64	chr2A
AX-109934383	98.92	chr2A
AX-109314401	105.82	chr2A
AX-110069674	124.56	chr2A
AX-108756143	126.92	chr2A
AX-110925122	127.35	chr2A
AX-110417390	131.65	chr2A
AX-108833449	134.41	chr2A
AX-108949998	137.65	chr2A
AX-109355803	141.47	chr2A
AX-110403000	147.38	chr2A
AX-111736141	151.27	chr2A
AX-110989311	156.9	chr2A
AX-109330147	161.77	chr2A
AX-108781282	0	chr3A
AX-111757598	0.91	chr3A
AX-109407758	1.36	chr3A
AX-111561954	1.8	chr3A
AX-108793165	2.24	chr3A
AX-109378967	2.68	chr3A
AX-108749743	3.12	chr3A
AX-110634761	4.45	chr3A
AX-109844195	6.7	chr3A
AX-111009690	7.6	chr3A
AX-111074009	10.91	chr3A
AX-111533295	11.36	chr3A
AX-109334040	11.81	chr3A
AX-110049779	12.25	chr3A
AX-109970069	12.67	chr3A
AX-108972085	13.53	chr3A
AX-109455393	13.95	chr3A
AX-110407102	16.61	chr3A
AX-108940763	17.03	chr3A
AX-109520633	20.13	chr3A
AX-111024259	20.98	chr3A
AX-109385703	25.08	chr3A
AX-109359230	25.51	chr3A
AX-108743182	27.26	chr3A
AX-108869129	27.69	chr3A
AX-110411902	28.57	chr3A
AX-109553201	29	chr3A
AX-111211642	29.85	chr3A
AX-108731494	30.28	chr3A
AX-110916132	31.13	chr3A
AX-108922928	31.56	chr3A
AX-89497626	32.42	chr3A
AX-109901092	33.28	chr3A
AX-108885694	36.41	chr3A
AX-109627023	39.05	chr3A
AX-108758495	42.69	chr3A
AX-109942889	43.12	chr3A
AX-109958475	44.43	chr3A
AX-110631819	45.75	chr3A
AX-110675345	46.18	chr3A
AX-111040468	46.61	chr3A
AX-108852387	47.04	chr3A
AX-109828373	47.9	chr3A
AX-108736767	49.19	chr3A
AX-110442313	50.49	chr3A
AX-109966493	50.91	chr3A
AX-109316902	51.33	chr3A
AX-110445703	53.05	chr3A
AX-110554752	54.32	chr3A
AX-108917324	54.75	chr3A
AX-110407403	56.04	chr3A
AX-109476471	56.46	chr3A
AX-109994397	57.32	chr3A
AX-110385614	59.51	chr3A
AX-109468077	65.68	chr3A
AX-109437970	68.36	chr3A
AX-108827999	71.04	chr3A
AX-108838461	72.79	chr3A
AX-109110953	73.22	chr3A
AX-111638427	76.4	chr3A
AX-111181772	79.08	chr3A
AX-109418113	79.51	chr3A
AX-109284498	91.05	chr3A
AX-86166063	91.48	chr3A
AX-108910272	91.9	chr3A
AX-110932569	93.21	chr3A
AX-110919471	97.35	chr3A
AX-109614907	99.07	chr3A
AX-111798836	101.27	chr3A
AX-110020522	103.5	chr3A
AX-111463786	103.92	chr3A
AX-109344781	104.35	chr3A
AX-109490522	115.35	chr3A
AX-112286504	122.05	chr3A
AX-109305134	122.91	chr3A
AX-109498430	132.06	chr3A
AX-110562741	134.42	chr3A
AX-110368538	142.21	chr3A
AX-108934845	142.65	chr3A
AX-109372178	144.01	chr3A
AX-108789206	144.45	chr3A
AX-108789580	145.34	chr3A
AX-109360688	146.23	chr3A
AX-111762406	147.59	chr3A
AX-111576809	148.94	chr3A
AX-109397884	149.82	chr3A
AX-109329110	151.16	chr3A
AX-109399066	152.05	chr3A
AX-108846086	152.49	chr3A
AX-111043802	153.38	chr3A
AX-108742089	153.82	chr3A
AX-108726395	154.71	chr3A
AX-108873227	155.15	chr3A
AX-110621643	156.04	chr3A
AX-111457824	156.92	chr3A
AX-110004792	157.81	chr3A
AX-111762953	159.16	chr3A
AX-109317440	159.6	chr3A
AX-109314435	160.97	chr3A
AX-109406677	0	chr4A
AX-111028486	1.74	chr4A
AX-108891576	2.16	chr4A
AX-109272723	11.88	chr4A
AX-110524110	31.77	chr4A
AX-109931953	33.1	chr4A
AX-109913427	34.9	chr4A
AX-111085271	40.26	chr4A
AX-108829087	55.49	chr4A
AX-110025036	60.69	chr4A
AX-109822666	64.83	chr4A
AX-111146686	66.13	chr4A
AX-108859836	68.83	chr4A
AX-109399208	69.69	chr4A
AX-109301139	72.88	chr4A
AX-109039692	74.18	chr4A
AX-109479762	74.61	chr4A
AX-108750936	75.04	chr4A
AX-108763086	75.9	chr4A
AX-110453044	90.77	chr4A
AX-108856631	91.64	chr4A
AX-110981215	107.24	chr4A
AX-110967676	111.58	chr4A
AX-109300019	115.8	chr4A
AX-110914112	116.66	chr4A
AX-110488353	118.93	chr4A
AX-109824461	119.82	chr4A
AX-111053500	120.26	chr4A
AX-111537186	120.7	chr4A
AX-109456468	122.97	chr4A
AX-111021866	123.84	chr4A
AX-109601415	125.63	chr4A
AX-108863145	126.06	chr4A
AX-110962851	127.86	chr4A
AX-109963277	129.68	chr4A
AX-111631972	130.12	chr4A
AX-111052249	130.56	chr4A
AX-111080657	131.42	chr4A
AX-109950963	131.85	chr4A
AX-111591861	132.28	chr4A
AX-111059650	133.58	chr4A
AX-108824468	135.74	chr4A
AX-111170720	137.47	chr4A
AX-108729285	139.19	chr4A
AX-111592727	140.04	chr4A
AX-109533410	141.8	chr4A
AX-110932543	142.24	chr4A
AX-108908317	143.12	chr4A
AX-110970460	149.35	chr4A
AX-110976063	151.1	chr4A
AX-111476734	151.96	chr4A
AX-109418620	153.73	chr4A
AX-109863144	154.16	chr4A
AX-108750577	155.03	chr4A
AX-111537055	157.27	chr4A
AX-110913699	158.13	chr4A
AX-109289527	159.89	chr4A
AX-110481242	160.32	chr4A
AX-111051816	172.65	chr4A
AX-109924369	173.09	chr4A
AX-108762339	173.98	chr4A
AX-109354782	175.76	chr4A
AX-109912667	176.65	chr4A
AX-111117512	177.09	chr4A
AX-109543456	177.52	chr4A
AX-109982633	177.96	chr4A
AX-109902594	178.86	chr4A
AX-109653442	179.3	chr4A
AX-109290964	184.12	chr4A
AX-111055135	184.57	chr4A
AX-111593919	187.4	chr4A
AX-109895634	187.84	chr4A
AX-109985430	188.71	chr4A
AX-111015766	189.15	chr4A
AX-109576765	189.59	chr4A
AX-110486976	190.04	chr4A
AX-108890793	190.93	chr4A
AX-109399431	191.82	chr4A
AX-109936672	192.71	chr4A
AX-109940327	199.9	chr4A
AX-110445929	0	chr5A
AX-110436209	10.03	chr5A
AX-110927218	14.32	chr5A
AX-109975239	22.12	chr5A
AX-111450377	25.39	chr5A
AX-109890452	25.84	chr5A
AX-109411504	27.19	chr5A
AX-108917558	29.01	chr5A
AX-110486947	30.84	chr5A
AX-108765823	33.62	chr5A
AX-109440590	41.86	chr5A
AX-111625534	42.29	chr5A
AX-108780625	49.06	chr5A
AX-110445766	57.98	chr5A
AX-109974153	58.4	chr5A
AX-109524688	60.15	chr5A
AX-110471326	61.01	chr5A
AX-109444105	61.45	chr5A
AX-108747093	62.32	chr5A
AX-108938796	63.61	chr5A
AX-108726321	70.94	chr5A
AX-109905724	71.37	chr5A
AX-108899169	73.11	chr5A
AX-109871542	84.1	chr5A
AX-108795306	84.54	chr5A
AX-110936465	84.97	chr5A
AX-110992344	89.23	chr5A
AX-110369669	91.01	chr5A
AX-108760060	94.14	chr5A
AX-111618740	94.57	chr5A
AX-111114524	97.32	chr5A
AX-110443555	102.29	chr5A
AX-108891532	102.74	chr5A
AX-109934392	105.05	chr5A
AX-108771346	105.94	chr5A
AX-110428951	106.81	chr5A
AX-109898601	107.24	chr5A
AX-110020985	107.67	chr5A
AX-109369427	108.54	chr5A
AX-111451573	113.9	chr5A
AX-111508275	114.34	chr5A
AX-111463331	115.65	chr5A
AX-108790581	116.08	chr5A
AX-111499991	131.93	chr5A
AX-111596791	135.18	chr5A
AX-110947807	137.43	chr5A
AX-109907430	139.73	chr5A
AX-109858577	145.7	chr5A
AX-109411991	146.57	chr5A
AX-108763171	147.44	chr5A
AX-111137017	147.86	chr5A
AX-111535520	148.29	chr5A
AX-110475142	149.58	chr5A
AX-108849763	150.01	chr5A
AX-111476072	151.3	chr5A
AX-108856756	152.17	chr5A
AX-108726875	152.6	chr5A
AX-108977827	153.03	chr5A
AX-110975496	153.46	chr5A
AX-108985538	154.77	chr5A
AX-111106109	155.63	chr5A
AX-110021952	156.06	chr5A
AX-110503841	162.34	chr5A
AX-109940222	162.77	chr5A
AX-111056340	163.19	chr5A
AX-109829013	164.04	chr5A
AX-111589665	164.47	chr5A
AX-109445188	165.32	chr5A
AX-110035703	165.75	chr5A
AX-111076855	166.6	chr5A
AX-109397905	167.02	chr5A
AX-111091728	167.45	chr5A
AX-111573142	186.99	chr5A
AX-108800936	191.63	chr5A
AX-110427839	192.06	chr5A
AX-110362397	194.77	chr5A
AX-110422739	195.64	chr5A
AX-109479900	196.53	chr5A
AX-111099722	198.35	chr5A
AX-109525607	198.79	chr5A
AX-111555641	200.15	chr5A
AX-109902173	200.61	chr5A
AX-108737654	204.05	chr5A
AX-109875876	204.5	chr5A
AX-109320917	211.84	chr5A
AX-109410756	212.28	chr5A
AX-109305006	213.18	chr5A
AX-109600316	218.05	chr5A
AX-111018251	221.83	chr5A
AX-109500940	222.27	chr5A
AX-111495740	223.19	chr5A
AX-108766477	225.06	chr5A
AX-109275209	0	chr6A
AX-109498898	0.42	chr6A
AX-109447161	0.86	chr6A
AX-109299422	2.68	chr6A
AX-110046517	3.57	chr6A
AX-110563854	4.47	chr6A
AX-109862362	5.82	chr6A
AX-109843320	6.26	chr6A
AX-108755285	21.22	chr6A
AX-110503917	21.67	chr6A
AX-110928638	22.11	chr6A
AX-89321181	41.29	chr6A
AX-108839851	67.47	chr6A
AX-111800524	75.19	chr6A
AX-108863513	78.9	chr6A
AX-109304510	81.63	chr6A
AX-111047262	82.06	chr6A
AX-109926578	82.49	chr6A
AX-108803666	82.93	chr6A
AX-108767470	83.8	chr6A
AX-110398381	84.24	chr6A
AX-110670175	86.04	chr6A
AX-110640638	89.29	chr6A
AX-110987915	91.08	chr6A
AX-109842268	91.51	chr6A
AX-108785002	92.38	chr6A
AX-108904945	92.81	chr6A
AX-108770270	93.68	chr6A
AX-110007785	94.55	chr6A
AX-111573430	95.42	chr6A
AX-109418600	96.75	chr6A
AX-109320814	97.18	chr6A
AX-108803180	97.61	chr6A
AX-110018729	98.92	chr6A
AX-108770250	102.11	chr6A
AX-108877904	102.54	chr6A
AX-111588952	103.41	chr6A
AX-108884190	103.84	chr6A
AX-109852180	104.26	chr6A
AX-108799082	106.48	chr6A
AX-110495466	106.91	chr6A
AX-109040041	108.24	chr6A
AX-109041968	109.1	chr6A
AX-111585865	109.53	chr6A
AX-111134280	114.26	chr6A
AX-111042006	119.57	chr6A
AX-108811654	140.76	chr6A
AX-109921374	141.19	chr6A
AX-109995835	145.01	chr6A
AX-110532405	146.34	chr6A
AX-109389219	147.65	chr6A
AX-94871483	148.09	chr6A
AX-109868107	150.77	chr6A
AX-111049268	155.45	chr6A
AX-109091780	162.23	chr6A
AX-109392684	162.65	chr6A
AX-109821151	164.41	chr6A
AX-110012125	165.27	chr6A
AX-108736426	166.57	chr6A
AX-110725457	167	chr6A
AX-89542612	0	chr7A
AX-110466947	0.87	chr7A
AX-109620379	2.21	chr7A
AX-108818612	17.36	chr7A
AX-108794630	37.64	chr7A
AX-109470256	40.47	chr7A
AX-111013289	42.76	chr7A
AX-108791173	43.65	chr7A
AX-109000419	44.53	chr7A
AX-108791367	52.08	chr7A
AX-109868635	52.95	chr7A
AX-109866369	55.66	chr7A
AX-111699124	76.99	chr7A
AX-108740541	85.22	chr7A
AX-110090057	91.63	chr7A
AX-108885515	92.06	chr7A
AX-109302546	97.46	chr7A
AX-108771714	98.94	chr7A
AX-110475738	101.67	chr7A
AX-110408022	102.54	chr7A
AX-111697134	102.97	chr7A
AX-108792253	106.18	chr7A
AX-109860028	106.62	chr7A
AX-109624261	107.05	chr7A
AX-110526555	108.38	chr7A
AX-109937464	109.74	chr7A
AX-110921123	110.19	chr7A
AX-108891508	110.63	chr7A
AX-108758067	111.06	chr7A
AX-108868028	111.93	chr7A
AX-110998408	114.12	chr7A
AX-108930220	118.72	chr7A
AX-108987406	119.14	chr7A
AX-109465295	119.57	chr7A
AX-108910307	119.99	chr7A
AX-109412755	120.42	chr7A
AX-108750395	120.84	chr7A
AX-108736971	122.13	chr7A
AX-109903792	122.55	chr7A
AX-109970002	123.84	chr7A
AX-109277664	126.96	chr7A
AX-108776518	127.82	chr7A
AX-108955101	129.53	chr7A
AX-110077383	129.95	chr7A
AX-108730154	130.36	chr7A
AX-111543573	131.21	chr7A
AX-108823291	132.07	chr7A
AX-108805298	132.49	chr7A
AX-109902226	133.34	chr7A
AX-108812217	134.19	chr7A
AX-108866878	136.41	chr7A
AX-109953244	138.62	chr7A
AX-108908964	140.39	chr7A
AX-108761027	145.55	chr7A
AX-111107307	146.4	chr7A
AX-109305917	149.53	chr7A
AX-110483331	156.24	chr7A
AX-108837168	160.34	chr7A
AX-111452399	160.77	chr7A
AX-110604960	161.65	chr7A
AX-109277688	162.09	chr7A
AX-108754004	166.42	chr7A
AX-109423906	167.33	chr7A
AX-109285978	171.84	chr7A
AX-111590236	173.22	chr7A
AX-111651884	174.12	chr7A
AX-110595302	174.57	chr7A
AX-111698938	175.02	chr7A
AX-108923489	175.47	chr7A
AX-110447876	175.92	chr7A
AX-111473661	176.37	chr7A
AX-109828159	178.22	chr7A
AX-108906171	179.13	chr7A
AX-108892427	180.04	chr7A
AX-110908964	181.42	chr7A
AX-111489880	183.27	chr7A
AX-110525644	184.65	chr7A
AX-108937754	186.04	chr7A
AX-109404309	187.45	chr7A
AX-108761661	188.38	chr7A
AX-109302064	188.84	chr7A
AX-109504225	189.76	chr7A
AX-109394586	191.18	chr7A
AX-111818036	191.65	chr7A
AX-108769995	194.56	chr7A
AX-109473326	195.94	chr7A
AX-109845722	196.84	chr7A
AX-111627698	199.62	chr7A
AX-109349384	200.06	chr7A
AX-108825968	201.88	chr7A
AX-108926447	205.7	chr7A
AX-109384486	214.2	chr7A
AX-89757632	0	chr1B
AX-110454937	1.3	chr1B
AX-108924814	3.99	chr1B
AX-111605932	9.29	chr1B
AX-110125328	12.05	chr1B
AX-111698803	15.87	chr1B
AX-111633663	16.31	chr1B
AX-110430183	24.81	chr1B
AX-110539078	27.15	chr1B
AX-111116890	28.05	chr1B
AX-111705486	31.42	chr1B
AX-110541150	31.87	chr1B
AX-109305834	35.21	chr1B
AX-108791181	36.56	chr1B
AX-109998934	37	chr1B
AX-110413351	37.9	chr1B
AX-109856859	38.35	chr1B
AX-108819886	39.71	chr1B
AX-110954900	40.16	chr1B
AX-108884580	41.52	chr1B
AX-111011493	41.96	chr1B
AX-110381930	42.41	chr1B
AX-109381226	42.85	chr1B
AX-108969494	44.65	chr1B
AX-108838924	45.98	chr1B
AX-108850602	46.41	chr1B
AX-108913437	46.84	chr1B
AX-111510846	47.27	chr1B
AX-108728151	48.13	chr1B
AX-109379021	49	chr1B
AX-111720572	50.3	chr1B
AX-110579523	51.15	chr1B
AX-111078843	51.57	chr1B
AX-109976380	51.99	chr1B
AX-108822995	52.84	chr1B
AX-108764529	53.26	chr1B
AX-108839773	54.55	chr1B
AX-108814725	55.4	chr1B
AX-109282387	55.83	chr1B
AX-109397065	56.68	chr1B
AX-109308955	57.55	chr1B
AX-108758543	58.41	chr1B
AX-110492182	59.27	chr1B
AX-109652390	59.7	chr1B
AX-109512508	60.13	chr1B
AX-109470773	60.56	chr1B
AX-108979851	61.45	chr1B
AX-109436025	64.28	chr1B
AX-109482634	75.64	chr1B
AX-110020077	76.51	chr1B
AX-111544678	77.84	chr1B
AX-111135292	78.27	chr1B
AX-109359622	78.7	chr1B
AX-108745211	79.12	chr1B
AX-111062860	79.55	chr1B
AX-110067443	81.32	chr1B
AX-109390226	82.21	chr1B
AX-108745860	93.38	chr1B
AX-108876388	104.87	chr1B
AX-109903728	108.54	chr1B
AX-108900012	108.97	chr1B
AX-108973449	111.16	chr1B
AX-110439304	113.36	chr1B
AX-110007940	126.71	chr1B
AX-110019040	131.4	chr1B
AX-110403620	136.7	chr1B
AX-108960675	139.98	chr1B
AX-108733712	141.78	chr1B
AX-108786039	149.34	chr1B
AX-109390001	0	chr2B
AX-110571221	1.92	chr2B
AX-89339808	2.37	chr2B
AX-109366195	3.78	chr2B
AX-109391223	5.68	chr2B
AX-110936515	6.13	chr2B
AX-109271718	10.1	chr2B
AX-110536069	11.01	chr2B
AX-109897880	11.45	chr2B
AX-110598098	12.35	chr2B
AX-109328607	13.7	chr2B
AX-109332656	14.14	chr2B
AX-111488793	15.51	chr2B
AX-108989389	16.4	chr2B
AX-108782930	16.85	chr2B
AX-110369238	17.29	chr2B
AX-111148066	17.73	chr2B
AX-109528193	18.18	chr2B
AX-110536657	18.63	chr2B
AX-108935401	19.08	chr2B
AX-108730087	19.99	chr2B
AX-110447950	33.21	chr2B
AX-108942420	39.07	chr2B
AX-111700149	52.73	chr2B
AX-108858637	54.53	chr2B
AX-108972533	56.3	chr2B
AX-111026170	60.05	chr2B
AX-108937984	60.48	chr2B
AX-108853711	61.8	chr2B
AX-109879291	63.57	chr2B
AX-111525915	64	chr2B
AX-109297362	66.68	chr2B
AX-108896991	68.45	chr2B
AX-111572581	69.77	chr2B
AX-109530577	70.19	chr2B
AX-111470074	71.05	chr2B
AX-86164468	71.47	chr2B
AX-109302825	72.33	chr2B
AX-109317883	72.76	chr2B
AX-108838753	73.19	chr2B
AX-109380516	73.62	chr2B
AX-108947860	74.48	chr2B
AX-111211623	83.86	chr2B
AX-108767773	88.73	chr2B
AX-109818835	92.48	chr2B
AX-108848446	94.75	chr2B
AX-109529368	95.19	chr2B
AX-109856351	95.62	chr2B
AX-111166929	96.05	chr2B
AX-109821343	96.92	chr2B
AX-108752482	97.35	chr2B
AX-111501420	98.22	chr2B
AX-108807092	98.65	chr2B
AX-89723442	99.52	chr2B
AX-110393982	99.95	chr2B
AX-110383562	100.83	chr2B
AX-108790082	101.72	chr2B
AX-108760434	102.16	chr2B
AX-110907562	102.6	chr2B
AX-110388252	103.04	chr2B
AX-109494631	103.94	chr2B
AX-111026674	104.38	chr2B
AX-108804059	105.28	chr2B
AX-109352812	107.09	chr2B
AX-109507945	111.87	chr2B
AX-109421413	113.67	chr2B
AX-109506426	114.56	chr2B
AX-109401325	118.9	chr2B
AX-111077615	119.79	chr2B
AX-110078747	120.67	chr2B
AX-111626925	127.65	chr2B
AX-111588559	129.44	chr2B
AX-108738623	130.35	chr2B
AX-89460409	134.77	chr2B
AX-111142990	135.2	chr2B
AX-109938690	135.62	chr2B
AX-108770600	139.33	chr2B
AX-109840429	141.12	chr2B
AX-111460542	141.56	chr2B
AX-109837764	143.34	chr2B
AX-108974438	143.78	chr2B
AX-111058545	144.23	chr2B
AX-110999713	149.64	chr2B
AX-108839990	177.99	chr2B
AX-110462784	179.33	chr2B
AX-108795990	179.77	chr2B
AX-108801181	180.2	chr2B
AX-111471841	181.07	chr2B
AX-109345580	181.5	chr2B
AX-110607790	182.82	chr2B
AX-111218683	183.26	chr2B
AX-109852652	183.69	chr2B
AX-110910039	0	chr3B
AX-108815087	1.82	chr3B
AX-111127596	4.57	chr3B
AX-110583116	5	chr3B
AX-111005098	7.22	chr3B
AX-109478402	7.64	chr3B
AX-108868950	8.06	chr3B
AX-108782674	9.36	chr3B
AX-110942678	22.27	chr3B
AX-110399975	22.72	chr3B
AX-109819619	28.13	chr3B
AX-109050064	42.47	chr3B
AX-109360516	45.22	chr3B
AX-108773007	46.55	chr3B
AX-109876826	46.99	chr3B
AX-109393346	48.34	chr3B
AX-110548993	49.69	chr3B
AX-109329185	0	chr3B
AX-111112626	0.43	chr3B
AX-110375013	6.91	chr3B
AX-110569582	7.34	chr3B
AX-109413743	8.23	chr3B
AX-110453095	8.67	chr3B
AX-110687689	10.03	chr3B
AX-108846594	10.47	chr3B
AX-108914590	10.9	chr3B
AX-108727907	13.16	chr3B
AX-110092623	13.59	chr3B
AX-108943578	14.02	chr3B
AX-109869327	19.93	chr3B
AX-109365374	21.28	chr3B
AX-109496631	22.16	chr3B
AX-110999535	26.94	chr3B
AX-108805727	27.37	chr3B
AX-110530880	29.64	chr3B
AX-109310077	37.28	chr3B
AX-109277293	37.72	chr3B
AX-111549981	60.4	chr3B
AX-108923152	60.83	chr3B
AX-110493720	85.14	chr3B
AX-111164567	93.05	chr3B
AX-110453138	93.9	chr3B
AX-109032419	97.97	chr3B
AX-111148291	98.39	chr3B
AX-109651759	0	chr4B
AX-110008323	0.91	chr4B
AX-108802741	2.22	chr4B
AX-108763423	2.64	chr4B
AX-109004695	3.51	chr4B
AX-108759665	5.26	chr4B
AX-110389078	6.13	chr4B
AX-110032284	6.99	chr4B
AX-109399248	10.7	chr4B
AX-108773581	11.13	chr4B
AX-109052054	11.56	chr4B
AX-109931786	12.43	chr4B
AX-108974756	12.86	chr4B
AX-111451315	14.18	chr4B
AX-108955591	14.6	chr4B
AX-110915030	15.46	chr4B
AX-110430740	15.9	chr4B
AX-109526320	17.68	chr4B
AX-108810685	18.11	chr4B
AX-109299513	19.88	chr4B
AX-108737791	20.75	chr4B
AX-110544397	22.08	chr4B
AX-111542372	23.42	chr4B
AX-108792295	23.86	chr4B
AX-110977154	25.66	chr4B
AX-110016751	26.56	chr4B
AX-108911893	27	chr4B
AX-95147707	27.45	chr4B
AX-108807261	28.33	chr4B
AX-110513231	28.77	chr4B
AX-110946161	30.61	chr4B
AX-109484529	31.05	chr4B
AX-109507081	31.49	chr4B
AX-111114716	32.84	chr4B
AX-110005014	33.28	chr4B
AX-108883190	33.72	chr4B
AX-109324513	34.16	chr4B
AX-89511402	34.6	chr4B
AX-109499393	35.5	chr4B
AX-94498360	36.87	chr4B
AX-108953195	37.32	chr4B
AX-110475066	38.25	chr4B
AX-110598531	46.76	chr4B
AX-109430069	47.22	chr4B
AX-109376424	47.66	chr4B
AX-110611733	49	chr4B
AX-108751245	49.44	chr4B
AX-110376657	49.88	chr4B
AX-109616237	51.29	chr4B
AX-109984292	53.69	chr4B
AX-111184438	54.14	chr4B
AX-111569546	55.52	chr4B
AX-108828519	55.97	chr4B
AX-111633224	56.86	chr4B
AX-109317229	57.3	chr4B
AX-108901323	60.11	chr4B
AX-111494463	61.01	chr4B
AX-108884340	61.45	chr4B
AX-109508177	61.9	chr4B
AX-109962937	62.34	chr4B
AX-109270871	62.78	chr4B
AX-111120836	63.22	chr4B
AX-94448564	63.67	chr4B
AX-110978724	65.97	chr4B
AX-109455450	67.77	chr4B
AX-111151524	68.66	chr4B
AX-109338618	69.11	chr4B
AX-108982575	71.97	chr4B
AX-111522835	75.27	chr4B
AX-109940306	76.63	chr4B
AX-111671500	77.06	chr4B
AX-89396432	77.49	chr4B
AX-111111196	79.26	chr4B
AX-109032596	80.59	chr4B
AX-109410422	81.03	chr4B
AX-94486277	83.26	chr4B
AX-108755302	83.69	chr4B
AX-110579998	0	chr5B
AX-110144085	0.43	chr5B
AX-109998956	0.85	chr5B
AX-110365495	16.15	chr5B
AX-109932470	16.58	chr5B
AX-108749262	17.45	chr5B
AX-108753713	22.81	chr5B
AX-108726243	25.65	chr5B
AX-111178853	28.01	chr5B
AX-108971840	28.93	chr5B
AX-111719711	29.38	chr5B
AX-111024537	29.83	chr5B
AX-108839293	30.73	chr5B
AX-109403960	32.53	chr5B
AX-108985377	32.97	chr5B
AX-108854304	33.85	chr5B
AX-109934166	34.74	chr5B
AX-109382239	36.07	chr5B
AX-110568989	36.5	chr5B
AX-108902352	36.93	chr5B
AX-108956203	38.25	chr5B
AX-111550082	38.68	chr5B
AX-111166958	39.55	chr5B
AX-109330727	40.88	chr5B
AX-111107210	41.31	chr5B
AX-108934357	41.74	chr5B
AX-110957611	42.18	chr5B
AX-108809180	43.51	chr5B
AX-111181463	43.94	chr5B
AX-108838982	44.38	chr5B
AX-110968967	44.82	chr5B
AX-109353285	45.71	chr5B
AX-108856056	46.59	chr5B
AX-110436510	48.39	chr5B
AX-111615464	48.83	chr5B
AX-109399214	49.27	chr5B
AX-108851033	49.71	chr5B
AX-109057599	50.6	chr5B
AX-110617117	51.03	chr5B
AX-108729070	51.48	chr5B
AX-110980804	52.39	chr5B
AX-108760512	52.83	chr5B
AX-111529353	53.27	chr5B
AX-110560349	53.72	chr5B
AX-110180251	54.17	chr5B
AX-110393819	55.06	chr5B
AX-109886432	55.96	chr5B
AX-109515513	57.3	chr5B
AX-94524014	59.1	chr5B
AX-110572579	59.99	chr5B
AX-109823194	61.33	chr5B
AX-108938195	62.67	chr5B
AX-108907965	64.01	chr5B
AX-108811290	64.45	chr5B
AX-109449684	65.34	chr5B
AX-109365562	65.79	chr5B
AX-110078350	66.67	chr5B
AX-108957255	68.02	chr5B
AX-109581736	68.46	chr5B
AX-109839495	68.9	chr5B
AX-108867784	71.15	chr5B
AX-110492762	71.59	chr5B
AX-110927083	73.87	chr5B
AX-108822759	74.29	chr5B
AX-110447570	76.05	chr5B
AX-109990234	76.9	chr5B
AX-108886889	79.56	chr5B
AX-109487166	83.66	chr5B
AX-109449543	94.12	chr5B
AX-108741628	95.87	chr5B
AX-108886770	98.6	chr5B
AX-111037253	99.04	chr5B
AX-110380299	99.47	chr5B
AX-111127748	100.34	chr5B
AX-109396254	109.73	chr5B
AX-109380591	110.17	chr5B
AX-110049563	112.42	chr5B
AX-111484893	114.69	chr5B
AX-111530787	117.91	chr5B
AX-108727517	118.35	chr5B
AX-109333543	118.79	chr5B
AX-111494334	119.23	chr5B
AX-111645978	120.56	chr5B
AX-110369150	121.44	chr5B
AX-108891984	122.31	chr5B
AX-111001298	122.74	chr5B
AX-110961703	125.04	chr5B
AX-109584999	127.33	chr5B
AX-109581384	128.66	chr5B
AX-110547223	131.85	chr5B
AX-108834482	133.16	chr5B
AX-109951695	133.59	chr5B
AX-109976424	134.46	chr5B
AX-109887486	136.72	chr5B
AX-111498770	137.15	chr5B
AX-108742618	141.49	chr5B
AX-110911600	142.38	chr5B
AX-109870696	143.74	chr5B
AX-111701879	144.64	chr5B
AX-108754527	145.08	chr5B
AX-108788214	145.98	chr5B
AX-111226351	147.34	chr5B
AX-110160618	150.15	chr5B
AX-110548260	151.51	chr5B
AX-109500475	152.85	chr5B
AX-109375179	154.18	chr5B
AX-110581004	154.61	chr5B
AX-109386981	155.48	chr5B
AX-110408445	155.91	chr5B
AX-108810072	157.65	chr5B
AX-109834857	159.86	chr5B
AX-110554992	160.73	chr5B
AX-109827342	163.44	chr5B
AX-108863492	164.74	chr5B
AX-109510655	180.15	chr5B
AX-109940171	181.99	chr5B
AX-110916126	185.33	chr5B
AX-108750107	185.78	chr5B
AX-108776572	199.48	chr5B
AX-109327169	202.79	chr5B
AX-110487495	207.52	chr5B
AX-109962789	0	chr6B
AX-111038900	0.43	chr6B
AX-110463054	1.28	chr6B
AX-108872632	1.7	chr6B
AX-110922381	2.56	chr6B
AX-111214664	3.42	chr6B
AX-108829374	5.63	chr6B
AX-111478655	6.5	chr6B
AX-111109562	29.95	chr6B
AX-109861055	38.71	chr6B
AX-108872964	40.07	chr6B
AX-108759355	44.84	chr6B
AX-109330846	46.6	chr6B
AX-109622459	47.03	chr6B
AX-108803651	49.24	chr6B
AX-109464405	51.92	chr6B
AX-109434731	53.66	chr6B
AX-110522948	54.51	chr6B
AX-109469226	61.85	chr6B
AX-110959650	63.13	chr6B
AX-109314339	63.13	chr6B
AX-108747518	63.99	chr6B
AX-108920915	64.86	chr6B
AX-110362828	66.63	chr6B
AX-110987417	68.92	chr6B
AX-111476585	69.35	chr6B
AX-109577954	69.79	chr6B
AX-109317615	70.22	chr6B
AX-109397478	96.84	chr6B
AX-108768271	97.68	chr6B
AX-111696768	99.01	chr6B
AX-111757493	99.45	chr6B
AX-110527810	99.88	chr6B
AX-109407014	101.21	chr6B
AX-109839343	101.64	chr6B
AX-110129502	102.52	chr6B
AX-108771883	102.96	chr6B
AX-111799370	103.39	chr6B
AX-108972799	103.83	chr6B
AX-110968333	106.08	chr6B
AX-110384871	108.3	chr6B
AX-110552972	109.62	chr6B
AX-110422139	114.4	chr6B
AX-109461489	114.85	chr6B
AX-109465542	116.72	chr6B
AX-109411902	117.61	chr6B
AX-109383520	118.05	chr6B
AX-111763420	118.93	chr6B
AX-110669542	120.24	chr6B
AX-108922935	121.13	chr6B
AX-108748222	123.88	chr6B
AX-86183685	124.75	chr6B
AX-108902195	126.08	chr6B
AX-109296944	127.41	chr6B
AX-109336882	128.73	chr6B
AX-110062048	130.51	chr6B
AX-111012548	136.24	chr6B
AX-108984460	162.46	chr6B
AX-109827815	0	chr7B
AX-109880655	0.87	chr7B
AX-112287959	7.71	chr7B
AX-111535289	8.57	chr7B
AX-109412137	9	chr7B
AX-111090034	11.75	chr7B
AX-109884387	14.01	chr7B
AX-111512545	15.31	chr7B
AX-109864353	15.74	chr7B
AX-108740562	18.04	chr7B
AX-94516502	18.93	chr7B
AX-109983408	20.77	chr7B
AX-111569504	21.65	chr7B
AX-109890098	35.48	chr7B
AX-110944132	41.27	chr7B
AX-110640308	42.13	chr7B
AX-108813084	44.33	chr7B
AX-109871179	45.63	chr7B
AX-109321169	46.06	chr7B
AX-110373075	51.47	chr7B
AX-111530983	51.92	chr7B
AX-108749405	57.77	chr7B
AX-108961601	58.2	chr7B
AX-110473569	58.63	chr7B
AX-109466205	58.63	chr7B
AX-109909871	59.05	chr7B
AX-109827619	63.15	chr7B
AX-108852057	63.57	chr7B
AX-108952314	64.43	chr7B
AX-109434334	64.86	chr7B
AX-94418646	66.64	chr7B
AX-109897967	68.41	chr7B
AX-94431141	71.57	chr7B
AX-109327453	75.25	chr7B
AX-108784788	75.67	chr7B
AX-109977913	76.54	chr7B
AX-108902672	76.96	chr7B
AX-109301621	79.18	chr7B
AX-111660206	79.61	chr7B
AX-108927285	82.29	chr7B
AX-109106322	84.97	chr7B
AX-108749594	96.76	chr7B
AX-109902366	97.19	chr7B
AX-109510581	98.06	chr7B
AX-108838210	98.49	chr7B
AX-108755084	98.92	chr7B
AX-111758690	99.79	chr7B
AX-108733468	101.56	chr7B
AX-110555379	103.8	chr7B
AX-108890062	104.23	chr7B
AX-109039002	107.94	chr7B
AX-109327555	108.37	chr7B
AX-109051975	108.8	chr7B
AX-110972260	111.58	chr7B
AX-110537687	123.77	chr7B
AX-111506964	127.95	chr7B
AX-108779895	128.83	chr7B
AX-110004319	132.57	chr7B
AX-108750422	134.39	chr7B
AX-111148246	134.83	chr7B
AX-108731004	135.27	chr7B
AX-108733908	137.05	chr7B
AX-111106246	138.38	chr7B
AX-111532924	139.71	chr7B
AX-109300995	139.71	chr7B
AX-108870214	140.15	chr7B
AX-111463389	141.03	chr7B
AX-110563962	142.37	chr7B
AX-110919976	144.69	chr7B
AX-109404604	145.13	chr7B
AX-108910394	146.95	chr7B
AX-95215234	148.3	chr7B
AX-108794920	150.1	chr7B
AX-110936825	154.97	chr7B
AX-109955661	157.71	chr7B
AX-108945293	160.52	chr7B
AX-108799694	160.95	chr7B
AX-108729461	162.28	chr7B
AX-109426608	162.72	chr7B
AX-108869330	163.6	chr7B
AX-111057137	165.44	chr7B
AX-110520191	165.88	chr7B
AX-95684576	170.22	chr7B
AX-110676189	170.66	chr7B
AX-110995675	171.56	chr7B
AX-109951040	172.01	chr7B
AX-89318179	172.45	chr7B
AX-110366783	172.9	chr7B
AX-89528054	173.34	chr7B
AX-109352027	182.19	chr7B
AX-110432774	182.63	chr7B
AX-109955495	183.51	chr7B
AX-111067083	184.38	chr7B
AX-109829922	189.11	chr7B
AX-110909302	189.98	chr7B
AX-109988988	190.85	chr7B
AX-109403944	192.17	chr7B
AX-109318758	193.94	chr7B
AX-108921690	194.81	chr7B
