## Supplementary Table 4 for "The 55K SNP-Based Exploration of QTL for Spikelet Number Per Spike in a Tetraploid Wheat (*Triticum turgidum* L.) Population: Chinese Landrace ‘Ailanmai’ × Wild Emmer"

### Sheet: Sheet1
Supplementary Table 4 Quantitative trait loci (QTL) detected in the QTL-by-Environment interaction module
Chromosome	Left Marker	Right Marker	LOD (A)a	LOD (A by E)b	PVE (A)c	PVE (A by E)d	Add_E1e	Add_E2e	Add_E3e	Add_E4e	Add_E5e	Add_E6e	Add_E7e	Add_E8e	Detected QTL
1A	AX-110459479	AX-111518386	4.02	1.6252	0.9655	0.2675	-0.179	0.1855	-0.1828	0.1408	0.0571	-0.0267	0.1048	-0.0997
1A	AX-108844691	AX-109511730	1.0549	2.5405	0.2519	0.4886	-0.2281	0.1219	0.161	0.1077	-0.3029	0.0862	0.1997	-0.1455
1A	AX-110038607	AX-110167459	9.4366	1.5989	2.1764	1.0118	0.1269	-0.6624	0.0487	-0.1321	0.1457	0.197	0.1665	0.1097
2A	AX-109455008	AX-109024104	2.4343	1.8723	0.5756	0.2048	-0.0265	0.1805	0.0638	0.0093	-0.2082	0.049	-0.1511	0.0832
2A	AX-108949998	AX-109355803	6.166	0.9963	1.4567	0.1685	-0.0841	0.0518	-0.0549	0.1765	-0.1007	-0.0825	0.1608	-0.0669
3A	AX-109901092	AX-108885694	2.1161	5.3268	0.5048	0.7632	-0.0198	-0.0188	0.0344	-0.0339	0.111	-0.4603	0.4293	-0.042
3A	AX-109418113	AX-109284498	4.255	2.3517	1.0255	0.5256	-0.124	-0.2956	0.0292	0.3303	0.0091	0.2017	0.0232	-0.1738
4A	AX-109406677	AX-111028486	2.7489	1.3666	0.6618	0.2018	0.1275	0.1705	0.06	-0.2274	-0.0874	-0.005	-0.0404	0.0023
4A	AX-109272723	AX-110524110	3.2056	4.0215	0.7277	0.6543	0.3624	0.0615	0.0681	-0.0941	-0.1905	0.1439	0.0335	-0.3848
4A	AX-109354782	AX-109912667	2.4854	1.6581	0.6049	0.1338	-0.0183	-0.0045	-0.073	-0.0621	-0.0357	0.0357	0.2334	-0.0756
5A	AX-110445929	AX-110436209	2.8653	1.5056	0.6862	0.4551	0.0271	0.112	0.2045	0.126	0.1102	-0.0381	-0.1721	-0.3697
5A	AX-110927218	AX-109975239	2.9224	0.8503	0.6994	0.2487	0.1045	0.0274	0.0983	0.03	0.1598	-0.0245	-0.2679	-0.1277
5A	AX-109440590	AX-111625534	2.6374	2.1907	0.6268	0.371	-0.1707	0.3653	-0.0675	0.0225	-0.0422	0.051	0.0149	-0.1733
5A	AX-109369427	AX-111451573	6.4013	8.2576	1.526	0.9765	-0.0343	0.3656	0.1377	0.2711	-0.1453	0.0716	-0.541	-0.1255
5A	AX-108790581	AX-111499991	11.1863	2.9268	2.5295	0.8332	-0.3934	0.273	-0.3216	-0.1164	0.1318	0.0283	0.267	0.1313	QSns.sau-AM-5A
6A	AX-108839851	AX-111800524	1.3389	3.7051	0.2891	0.6786	-0.3829	-0.1992	0.1443	0.206	0.1967	-0.1964	0.0295	0.202
6A	AX-109842268	AX-108785002	5.1862	3.6888	1.2548	1.3476	-0.4145	0.6196	-0.0923	0.0935	0.1827	-0.102	-0.3366	0.0495
6A	AX-110007785	AX-111573430	4.1521	4.2043	0.9811	0.5803	-0.3072	-0.285	-0.0088	0.1844	0.1965	-0.0865	0.2355	0.071
7A	AX-108868028	AX-110998408	5.5932	1.6694	1.3418	0.5505	-0.2933	0.2835	0.0331	0.0735	0.235	-0.0347	-0.0378	-0.2594
1B	AX-109436025	AX-109482634	5.291	0.9272	1.1229	0.2094	0.1611	-0.0324	-0.0554	0.2165	0.039	-0.0705	-0.1685	-0.0898
2B	AX-108858637	AX-108972533	3.0826	0.7372	0.725	0.3105	-0.0074	-0.2852	0.0807	0.0828	-0.0748	-0.0664	0.2519	0.0185
2B	AX-108853711	AX-109879291	2.6348	1.4955	0.6244	0.4524	0.0529	-0.3062	0.1012	0.1484	-0.1679	-0.0703	0.2861	-0.0443
2B	AX-108767773	AX-109818835	6.8757	1.4202	1.6336	0.4774	0.0077	0.0071	-0.1742	-0.3379	0.1798	-0.0019	0.2826	0.0368
2B	AX-109507945	AX-109421413	14.0105	4.8923	3.4039	0.5249	0.3145	0.0411	0.0514	0.2171	-0.2572	0.0129	-0.2254	-0.1545	QSns.sau-AM-2B.1
2B	KASP-AX-109422178	AX-111588559	59.8672	5.4202	17.0593	0.8074	-0.0981	0.1743	-0.4101	0.2719	0.243	-0.2969	0.047	0.0689	QSns.sau-AM-2B.2
2B	AX-109938690	AX-108770600	3.6335	3.2711	0.8833	1.2152	-0.1798	0.0682	0.025	-0.1395	-0.0673	0.7134	-0.1697	-0.2503
3B	AX-110453095	AX-110687689	3.0279	1.2237	0.7285	0.1663	0.1041	-0.0372	-0.096	-0.0352	-0.1295	0.1939	0.08	-0.0801
3B	AX-110399975	AX-109050064	10.3538	6.7316	2.5094	1.4678	-0.2806	-0.3363	-0.2194	0.3637	0.0476	0.272	-0.3593	0.5123	QSns.sau-AM-3B.1
3B	AX-109393346	AX-110548993	17.0389	9.0402	4.2919	2.386	0.277	0.442	0.5116	-0.4305	-0.109	-0.4535	0.3301	-0.5677	QSns.sau-AM-3B.2
4B	AX-109399248	AX-108773581	5.1198	0.743	1.2273	0.0536	0.0514	-0.0085	0.1087	-0.0632	-0.0205	-0.0361	0.0481	-0.0799
4B	AX-109376424	AX-110611733	2.7843	1.4331	0.6682	0.3521	-0.1246	-0.2626	0.2232	0.0375	0.0697	0.1553	-0.1511	0.0526
4B	AX-111633224	AX-109317229	3.6591	1.4551	0.875	0.3714	-0.1917	-0.1864	0.2583	0.0094	0.091	0.1465	-0.1753	0.0483
4B	AX-109455450	AX-111151524	3.5341	2.9645	0.8255	1.194	-0.1985	0.6283	0.1	-0.1575	0.0107	0.1429	-0.4171	-0.1088
5B	AX-109839495	AX-108867784	1.8754	1.6701	0.4477	0.4197	-0.2243	0.1275	0.1097	0.0283	0.2692	-0.1937	-0.1821	0.0653
5B	AX-108741628	AX-108886770	4.4255	4.8253	1.0551	0.9566	-0.2035	-0.1003	0.1886	0.0585	0.1956	-0.3727	-0.2205	0.4543
5B	AX-111001298	AX-110961703	4.4424	2.9628	1.064	0.7698	0.3192	-0.3256	0.2939	0.1837	0.0645	-0.1853	-0.1984	-0.1521
5B	AX-110911600	AX-109870696	3.6052	3.679	0.8595	0.7277	-0.1943	-0.4484	0.1652	0.2511	0.1336	-0.041	-0.0727	0.2066
5B	AX-110408445	AX-108810072	3.1799	1.709	0.7524	0.3564	-0.0459	-0.3468	0.0123	0.1735	0.0889	0.1736	-0.0134	-0.0422
5B	AX-109827342	AX-108863492	2.4673	1.2562	0.5808	0.2504	-0.0287	-0.3181	0.0831	0.0492	0.0602	0.1259	-0.0319	0.0602
6B	AX-109962789	AX-111038900	1.9557	2.1605	0.4691	0.4769	-0.0009	-0.1717	0.1766	0.2388	0.0899	-0.2813	-0.1883	0.137
6B	AX-110522948	AX-109469226	2.2867	1.3392	0.5355	0.3747	-0.2035	0.097	0.1875	0.1884	0.142	-0.1451	-0.0752	-0.191
6B	AX-108771883	AX-111799370	1.9549	2.0721	0.4693	0.4527	-0.2559	-0.0767	0.0775	0.0287	0.3633	-0.0231	-0.182	0.0683
6B	AX-109465542	AX-109411902	4.4343	1.639	1.0723	0.3986	0.3986	-0.0566	-0.0571	-0.1263	0.0403	-0.0038	-0.1799	-0.0153
6B	AX-109336882	AX-110062048	4.6083	0.6904	1.0972	0.1615	-0.1698	0.0244	0.0079	0.1167	0.1511	0.0028	-0.1456	0.0126
7B	AX-110640308	AX-108813084	0.8192	3.5751	0.1943	0.7328	-0.0474	-0.1462	0.0965	0.1203	0.2365	-0.4298	-0.131	0.3012
7B	AX-111106246	AX-111532924	3.751	0.3241	0.8884	0.1429	0.0029	0.0223	-0.1783	-0.0107	0.0419	-0.115	0.15	0.0869
7B	AX-108910394	AX-95215234	2.6587	1.7811	0.6362	0.4032	0.0819	0.3601	-0.1566	-0.2107	0.0179	-0.0854	0.0518	-0.059
a LOD (A): LOD score for additive and dominance effects.
b LOD (A by E): LOD score for additive and dominance by environment effects.
c PVE (A): Phenotypic variation explained by additive and dominance effect at the current scanning position.
d PVE (A by E): Phenotypic variation explained by additive and dominance by environment effect at the current scanning position.
e Estimated additive effect of QTL at the current scanning position for each environment.
