## Supplementary Table 5 for "The 55K SNP-Based Exploration of QTL for Spikelet Number Per Spike in a Tetraploid Wheat (*Triticum turgidum* L.) Population: Chinese Landrace ‘Ailanmai’ × Wild Emmer"

### Sheet: Sheet1
Supplementary Table 5 Epistasis interaction analysis of QTL for spikelet number per spike (SNS)
Environment	Chromosome1	Interval (cM) 1	LeftMarker 1	RightMarker 1	Chromosome2	Interval (cM) 1	LeftMarker 1	RightMarker 1	LOD	PVE(%)	Add1	Add2	AddbyAdd
E2	4A	192.7-199.9	AX-109936672	AX-109940327	7B	165.9-170.2	AX-110520191	AX-95684576	5.1934	15.2647	0.0266	-0.0584	1.0747
E5	1A	39.7-41.1	AX-109457318	AX-109873198	7A	114.1-118.7	AX-110998408	AX-108930220	5.9241	32.4862	0.1143	0.4267	1.3387
