## Supplementary Table 6 for "The 55K SNP-Based Exploration of QTL for Spikelet Number Per Spike in a Tetraploid Wheat (*Triticum turgidum* L.) Population: Chinese Landrace ‘Ailanmai’ × Wild Emmer"

### Sheet: Sheet1
Supplementary Table 6 Details of KASP markers
Primer	Sequence (5'-3')
KASP-AX-111588559-F	GAAGGTGACCAAGTTCATGCTGACCTATCCTTGATGAAATT
KASP-AX-111588559-H	GAAGGTCGGAGTCAACGGATTGACCTATCCTTGATGAAATC
KASP-AX-111588559-R	GGTACAAACGCACTCTGGTAA
KASP-AX-110548993-F	GAAGGTGACCAAGTTCATGCTAGTCGCCATATCCGTCTTCG
KASP-AX-110548993-H	GAAGGTCGGAGTCAACGGATTAGTCGCCATATCCGTCTTCA
KASP-AX-110548993-R	CTCAGCGTTGTGGAGCTTACC
Note: Red font is FAM fluorescence sequence and bule font is HEX fluorescence sequence
