## Supplementary Table 7 for "The 55K SNP-Based Exploration of QTL for Spikelet Number Per Spike in a Tetraploid Wheat (*Triticum turgidum* L.) Population: Chinese Landrace ‘Ailanmai’ × Wild Emmer"

### Sheet: Sheet1
Supplementary Table 7 Comparison of the major quantitative trait loci (QTL) with loci previously reported for spikelet number per spike (SNS)
QTL	Chromosome arm	Left marker information					Right marker information				References
		Marker name	Physical position				Marker name	Physical position
			Wild Emmer genome (v2.0)	Durum Wheat genome	CS reference genome (v2.1)			Wild Emmer genome (v2.0)	Durum Wheat genome	CS reference genome (v2.1)
QSns.sau-5A.1	5AS	AX-108884876	4244830	326357	3334934		AX-108825630	5046976	4574645	3934485	Ma, J., Ding, P., Liu, J., Li, T., Zou, Y., Habib, A., et al. (2019a). Identification and validation of a major and stably expressed QTL for spikelet number per spike in bread wheat. Theor. Appl. Genet. 132(11), 3155-3167.
QSns.sau-5A.2	5AS	AX-110436209	5102895	4631531	3989996		AX-110644627	5553161	3794946	4457779	Ma, J., Ding, P., Liu, J., Li, T., Zou, Y., Habib, A., et al. (2019a). Identification and validation of a major and stably expressed QTL for spikelet number per spike in bread wheat. Theor. Appl. Genet. 132(11), 3155-3167.
QSps.ccsu-5A.1	5AL	Xmwg522	434051806	448714147	486278772		Xmwg624	443030669	457143854	494832987	Kumar, N., Kulwal, P.L., Balyan, H.S., and Gupta, P.K. (2007). QTL mapping for yield and yield contributing traits in two mapping populations of bread wheat. Mol. Breed. 19(2), 163-177.
QSps.ccsu-5A.2	5AL	Xbcd183	568960323	524827427	564189236		Xbcd1235.1	662441455	615692015	658813363	Kumar, N., Kulwal, P.L., Balyan, H.S., and Gupta, P.K. (2007). QTL mapping for yield and yield contributing traits in two mapping populations of bread wheat. Mol. Breed. 19(2), 163-177.
QSns.sau-AY-5A.2	5AL	AX-108790581	557716278	513988721	551711345		AX-111596791	571410037	527191442	566631955	This study
QTL1755_5A	5AL	IWB40582	569496980	525360766	564667609		IWB70567	579906827	534646010	574767953	Peng, J., Ronin, Y.I., Fahima, T., Roder, M.S., Li, Y., Nevo, E., et al. (2003). Domestication quantitative trait loci in Triticum dicoccoides, the progenitor of wheat. P. Natl. Acad. Sci. USA 100(5), 2489-2494.
QSpn.fcu-5A	5AL	IWB56489	592033222	546754316	586877659		IWA2350	599323367	553889696	594027980	Sharma, J.S., Running, K.L.D., Xu, S.S., Zhang, Q., Peters Haugrud, A.R., Sharma, S., et al. (2019). Genetic analysis of threshability and other spike traits in the evolution of cultivated emmer to fully domesticated durum wheat. Mol. Genet. Genomics 294(3), 757-771.
QSns.wa-5AL	5AL	Xgwm126	676718207	499317922	672923033		Xgwm291	N	657266193	700486528	Wang J, Liu W, Wang H, Li L, Wu J, Yang X, et al. (2011) QTL mapping of yield-related traits in the wheat germplasm 3228. Euphytica 177:277-292
QFsn.WJ.5A.4	5AL	Xwmc524	688295605	642265941	684494482						Cui F, Ding A, Li J, Zhao C, Wang L, Wang X, et al. (2012) QTL detection of seven spike-related traits and their genetic correlations in wheat using two related RIL populations. Euphytica 186:177-192
QfSNS.uia-5A	5AL	IWB77729	N		N		IWB11420	662328353	615583050	658692252	Wang R, Liu Y, Isham K, Zhao W, Wheeler J, Klassen N, et al. (2018) QTL identification and KASP marker development for productive tiller and fertile spikelet numbers in two high-yielding hard white spring wheat cultivars. Molecular Breeding 38:135
QSps.uon.1-13(F)	2BS	Xglk302-2B	N	N	N						Xie, Q., Sean, M., and Sparkes, D.L. (2015). Spelt as a genetic resource for yield component improvement in bread wheat. Crop Sci. 55(6), 2753-2765.
qFsps2B	2BS	Xwmc179	61369534	N	N		Xwmc770	106296235	N	96444601	Zhang, K., Xu, X., and Tian, J. (2009). QTL mapping for grain yield and spike related traits in common wheat. Acta Agron. Sin. 35(2), 270-278 (in Chinese with English abstract).
QSps.ccsu-2B.2	2BS	Xgwm1128	N	N	N		Xgwm682	N	N	N	Kumar N., Kulwal P.L., Balyan H.S., Gupta P.K. (2007) QTL mapping for yield and yield contributing traits in two mapping populations of bread wheat. Mol. Breed. 19:163-177
QFsn-2B	2BS	Xksm74	N	N	N		Xwmc344	182807953	164045517	173531003	Liu G., Jia L., Lu L., Qin D., Zhang J., Guan P., and Ni Z. (2014) Mapping QTLs of yield-related traits using RIL population derived from common wheat and Tibetan semi-wild wheat. Theor. Appl. Genet. 127:2415-2432
QFsn.sdau-2B-1	2BS	Xwmc179	N	N	N		Xbarc373	N	N	N	Deng, Z., Cui, Y., Han, Q., Fang, W., Li, J., and Tian, J. (2017). Discovery of consistent QTLs of wheat spike-related traits under nitrogen treatment at different development stages. Front. Plant Sci. 8, 2120.
QSpn-2007	2BS	Xgwm429	91399414	75229515	81165599						Manickavelu, A., Kawaura, K., Imamura, H., Mori, M., and Ogihara, Y. (2011). Molecular mapping of quantitative trait loci for domestication traits and β-glucan content in a wheat recombinant inbred line population. Euphytica 177(2), 179-190.
QSps.uon.2-13(F)	2BS	Xglk699-2B	N	N	N						Xie, Q., Sean, M., and Sparkes, D.L. (2015). Spelt as a genetic resource for yield component improvement in bread wheat. Crop Sci. 55(6), 2753-2765.
QSps.uon-12(F)	2BS	Xglk699-2B	N	N	N						Xie, Q., Sean, M., and Sparkes, D.L. (2015). Spelt as a genetic resource for yield component improvement in bread wheat. Crop Sci. 55(6), 2753-2765.
qSps2B	2BS	Xbarc373	N	N	N		Xwmc477	316003957	306141120	306251250	Zhang, K., Xu, X., and Tian, J. (2009). QTL mapping for grain yield and spike related traits in common wheat. Acta Agron. Sin. 35(2), 270-278 (in Chinese with English abstract).
QSns.sau-AM-2B.2	2BL	KASP-AX-95072014	731246930	704739967	725213997		AX-111588559	731596742	705049067	725524563	This study
QSns.sau-AM-3B.2	3BS	AX-109876826	72420248	65872948	70095789		AX-110548993	78479720	72590680	76443165	This study
QSpn.fcu-3B	3BS	IWA3716	87903770	81537878	85536926		IWA6201	133431316	127260607	132304397	Faris, J.D., Zhang, Q., Chao, S., Zhang, Z., and Xu, S.S. (2014a). Analysis of agronomic and domestication traits in a durum × cultivated emmer wheat population using a high-density single nucleotide polymorphism-based linkage map. Theor. Appl. Genet. 127, 2333-2348.
QSpn.WJ.3B.1	3BS	Xgwm566	91514286	85028512	88991578						Cui, F., Ding, A., Li, J., Zhao, C., Wang, L., Wang, X., et al. (2012). QTL detection of seven spike-related traits and their genetic correlations in wheat using two related RIL populations. Euphytica 186(1), 177-192.
QSpn.WY.3B.1	3BS	Xgwm566	91514286	85028512	88991578						Cui, F., Ding, A., Li, J., Zhao, C., Wang, L., Wang, X., et al. (2012). QTL detection of seven spike-related traits and their genetic correlations in wheat using two related RIL populations. Euphytica 186(1), 177-192.
QSps.uon.2-12(O)	3BL	Xpsr1054-3B	N	N	N						Xie, Q., Sean, M., and Sparkes, D.L. (2015). Spelt as a genetic resource for yield component improvement in bread wheat. Crop Sci. 55(6), 2753-2765.
QSpn.abrii-3B.1	3BL	wPt-1171	729101000	716312544	718907980		wPt-8752	822456463	776814038	806257178	Azadi, A., Mardi, M., Hervan, E.M., Mohammadi, S.A., Moradi, F., Tabatabaee, M.T., et al. (2015). QTL mapping of yield and yield components under normal and salt-stress conditions in bread wheat (Triticum aestivum L.). Plant Mol. Biol. Rep. 33(1), 102-120.
QSpn.abrii-3B.2	3BL	wPt-664981	779772086	761565786	768024756		wPt-672088	779772086	761565786	768024756	Azadi, A., Mardi, M., Hervan, E.M., Mohammadi, S.A., Moradi, F., Tabatabaee, M.T., et al. (2015). QTL mapping of yield and yield components under normal and salt-stress conditions in bread wheat (Triticum aestivum L.). Plant Mol. Biol. Rep. 33(1), 102-120.
QSpn.abrii-3B.3	3BL	wPt-8752	822456463	776814038	806257178		wPt-667746	826971803	800995475	810255995	Azadi, A., Mardi, M., Hervan, E.M., Mohammadi, S.A., Moradi, F., Tabatabaee, M.T., et al. (2015). QTL mapping of yield and yield components under normal and salt-stress conditions in bread wheat (Triticum aestivum L.). Plant Mol. Biol. Rep. 33(1), 102-120.
Note: N means information could not be found.
