## Supplementary Figure 8 for "The 55K SNP-Based Exploration of QTL for Spikelet Number Per Spike in a Tetraploid Wheat (*Triticum turgidum* L.) Population: Chinese Landrace ‘Ailanmai’ × Wild Emmer"

### Sheet: Sheet1
Supplementary Table 8a Predicted genes in the physical interval of QSns.sau-AM-2B.2
Gene ID in Wild Emmer genome (v2.0)	Annotation	Orthologs in Durum Wheat genome	Orthologs in CS reference genome (v2.1)
TRIDC2BG075290	Protein kinase superfamily protein	TRITD2Bv1G232630	TraesCS2B03G1308500
TRIDC2BG075310	SAUR-like auxin-responsive protein family	TRITD2Bv1G232650	TraesCS2B03G1309000
TRIDC2BG075320	SAUR-like auxin-responsive protein family	TRITD2Bv1G232660	TraesCS2B03G1309100
TRIDC2BG075330	Protease 2	N	N
N		TRITD2Bv1G232670	N
Note: N means not found or does not exist.

### Sheet: Sheet2
Supplementary Table 8b Predicted genes in the interval of QSns.sau-AM-3B.2
Gene ID in Durum Wheat genome	Annotation	Orthologs in Wild Emmer genome (v2.0)	Orthologs in CS reference genome (v2.1)
TRITD3Bv1G025030	BTB/POZ domain containing protein	TRIDC3BG012300	TraesCS3B03G0211800
TRITD3Bv1G025120	BTB/POZ domain containing protein, expressed	TRIDC3BG012330	TraesCS3B03G0210200
TRITD3Bv1G025150	BTB/POZ domain containing protein, expressed	TRIDC3BG012340	TraesCS3B03G0210200
TRITD3Bv1G025230	Polyadenylate-binding protein	TRIDC3BG012350	TraesCS3B03G0210800
TRITD3Bv1G025270	BTB/POZ domain containing protein, expressed	TRIDC3BG012340	TraesCS3B03G0210400
TRITD3Bv1G025340	BTB/POZ domain containing protein, expressed	TRIDC3BG012340	TraesCS3B03G0210300
TRITD3Bv1G025480	CsAtPR5 G	TRIDC3BG012990	TraesCS3B03G0214500
TRITD3Bv1G025580	Short-chain dehydrogenase/reductase family protein	TRIDC3BG013010	TraesCS3B03G0215000
TRITD3Bv1G025590	XH/XS domain-containing protein	TRIDC3BG013010	TraesCS3B03G0215100
TRITD3Bv1G025620	XH/XS domain-containing protein	TRIDC3BG013030	TraesCS3B03G0215400
TRITD3Bv1G025670	SKP1-like protein	TRIDC3BG013040	TraesCS3B03G0215500
TRITD3Bv1G025680	Na(+)-translocating NADH-quinone reductase subunit A G	TRIDC3BG013050	TraesCS3B03G0215600
TRITD3Bv1G025690	Pentatricopeptide repeat-containing protein	TRIDC3BG013060	TraesCS3B03G0215700
TRITD3Bv1G025740	Transferase family protein	TRIDC3BG013070	TraesCS3B03G0216400
TRITD3Bv1G025750	NAC domain-containing protein	TRIDC3BG013080	TraesCS3B03G0216600
TRITD3Bv1G025760	NAC domain protein	TRIDC3BG013090	TraesCS3B03G0216800
TRITD3Bv1G025810	Stress responsive protein	TRIDC3BG013160	TraesCS3B03G0217200
TRITD3Bv1G025820	Stress responsive protein	TRIDC3BG013160	TraesCS3B03G0217400
TRITD3Bv1G025840	NAC domain protein	TRIDC3BG013180	TraesCS3B03G0217600
TRITD3Bv1G025880	E3 ubiquitin-protein ligase CHFR	TRIDC3BG013200	TraesCS3B03G0217700
TRITD3Bv1G025890	Endosomal targeting BRO1-like domain-containing protein	TRIDC3BG013210	TraesCS3B03G0217800
TRITD3Bv1G025960	Serine protease HtrA-like	TRIDC3BG013220	TraesCS3B03G0218000
TRITD3Bv1G026150	Receptor-like kinase	TRIDC3BG013250	TraesCS3B03G0218700
TRITD3Bv1G026160	DNA-directed RNA polymerase subunit beta G	TRIDC3BG013260	TraesCS3B03G0218800
TRITD3Bv1G026170	Integrator complex subunit 7	TRIDC3BG013270	TraesCS3B03G0218900
TRITD3Bv1G026500	DNA/RNA-binding protein KIN17	TRIDC3BG013310	TraesCS3B03G0220000
TRITD3Bv1G026860	Zinc-finger domain of monoamine-oxidase A repressor R1 protein	TRIDC3BG013360	TraesCS3B03G0220600
TRITD3Bv1G027190	Oxidoreductase Tas aldo/keto reductase family protein	TRIDC3BG013390	TraesCS3B03G0221000
TRITD3Bv1G027250	Major facilitator superfamily protein	TRIDC3BG013400	TraesCS3B03G0221600
TRITD3Bv1G027260	Receptor protein kinase	TRIDC3BG013410	TraesCS3B03G0221500
TRITD3Bv1G027350	Serine/threonine-protein phosphatase	TRIDC3BG013490	TraesCS3B03G0221900
TRITD3Bv1G027360	Light-regulated protein	TRIDC3BG013430	TraesCS3B03G0222000
TRITD3Bv1G027390	Heavy metal-associated protein	TRIDC3BG013450	TraesCS3B03G0222100
TRITD3Bv1G027400	Charged multivesicular body protein 5	TRIDC3BG013470	TraesCS3B03G0222200
TRITD3Bv1G027410	Serine/threonine-protein phosphatase	TRIDC3BG013490	TraesCS3B03G0222400
TRITD3Bv1G027420	Polyol transporter	TRIDC3BG013500	TraesCS3B03G0222500
TRITD3Bv1G027430	Serine/threonine-protein phosphatase	TRIDC3BG013490	TraesCS3B03G0222600
TRITD3Bv1G027480	Disease resistance protein (NBS-LRR class) family	TRIDC3BG013520	TraesCS3B03G0222800
TRITD3Bv1G025060	BTB/POZ domain containing protein	TRIDC3BG012300	N
TRITD3Bv1G026480	F-box protein PP2	TRIDC3BG013290	N
TRITD3Bv1G026510	Sterol-8	TRIDC3BG013320	N
TRITD3Bv1G027550	O-methyltransferase	TRIDC3BG013540	N
TRITD3Bv1G025360	Glutamate dehydrogenase	N	TraesCS3B03G0213900
TRITD3Bv1G025900	Ribonucleoside-diphosphate reductase G	N	TraesCS3B03G0217900
TRITD3Bv1G026180	receptor kinase 1	N	TraesCS3B03G0219000
TRITD3Bv1G026220	CsAtPR5	N	TraesCS3B03G0219300
TRITD3Bv1G026260	CsAtPR5 G	N	TraesCS3B03G0219300
TRITD3Bv1G026300	Ubiquitin family protein	N	TraesCS3B03G0219700
TRITD3Bv1G026780	Lectin receptor kinase	N	TraesCS3B03G0220100
TRITD3Bv1G027010	receptor kinase 2	N	TraesCS3B03G0220700
TRITD3Bv1G027080	receptor kinase 1	N	TraesCS3B03G0220800
TRITD3Bv1G027230	Defensin G	N	TraesCS3B03G0221200
TRITD3Bv1G024980	N-glycosylase/DNA lyase	N	N
TRITD3Bv1G024990	F-box family protein-like protein	N	N
TRITD3Bv1G025000	Ripening-related protein	N	N
TRITD3Bv1G025050	E3 ubiquitin-protein ligase MARCH6 G	N	N
TRITD3Bv1G025080	Cellulose synthase	N	N
TRITD3Bv1G025700	basic helix-loop-helix (bHLH) DNA-binding superfamily protein	N	N
TRITD3Bv1G025710	S-adenosyl-L-methionine-dependent methyltransferases superfamily protein	N	N
TRITD3Bv1G026020	Citrate synthase	N	N
TRITD3Bv1G026350	Proteasome subunit beta type	N	N
TRITD3Bv1G026770	Octicosapeptide/phox/Bem1p family protein	N	N
N		TRIDC3BG012290	N
N		TRIDC3BG012390	N
N		TRIDC3BG012410	N
N		TRIDC3BG012430	N
N		TRIDC3BG012440	N
N		TRIDC3BG012470	N
N		TRIDC3BG012480	N
N		TRIDC3BG012490	N
N		TRIDC3BG012530	N
N		TRIDC3BG012540	N
N		TRIDC3BG012560	N
N		TRIDC3BG012570	N
N		TRIDC3BG012580	N
N		TRIDC3BG012820	N
N		TRIDC3BG012830	N
N		TRIDC3BG012840	N
N		TRIDC3BG012920	N
N		TRIDC3BG012930	N
N		TRIDC3BG012950	N
N		TRIDC3BG013000	N
N		TRIDC3BG013110	N
N		TRIDC3BG013150	N
N		TRIDC3BG013280	N
N		TRIDC3BG013370	N
N		TRIDC3BG013380	N
N		TRIDC3BG013420	N
N		TRIDC3BG013530	N
N		N	TraesCS3B03G0208000
N		N	TraesCS3B03G0208200
N		N	TraesCS3B03G0208300
N		N	TraesCS3B03G0208400
N		N	TraesCS3B03G0208500
N		N	TraesCS3B03G0208900
N		N	TraesCS3B03G0209100
N		N	TraesCS3B03G0209200
N		N	TraesCS3B03G0209700
N		N	TraesCS3B03G0209900
N		N	TraesCS3B03G0210000
N		N	TraesCS3B03G0210800
N		N	TraesCS3B03G0211100
N		N	TraesCS3B03G0211900
N		N	TraesCS3B03G0212000
N		N	TraesCS3B03G0212300
N		N	TraesCS3B03G0212700
N		N	TraesCS3B03G0213000
N		N	TraesCS3B03G0213600
N		N	TraesCS3B03G0215200
N		N	TraesCS3B03G0216300
N		N	TraesCS3B03G0217500
N		N	TraesCS3B03G0219200
N		N	TraesCS3B03G0219800
N		N	TraesCS3B03G0219900
N		N	TraesCS3B03G0220100
N		N	TraesCS3B03G0220200
N		N	TraesCS3B03G0220900
N		N	TraesCS3B03G0221300
N		N	TraesCS3B03G0222300
N		N	TraesCS3B03G0222900
N		N	TraesCS3B03G0223200
Note: N means not found or does not exist.
